# Premyelinating Oligodendrocyte Survival Governs CNS Remyelination

**DOI:** 10.64898/2026.02.23.707571

**Authors:** Michael E. Stockton, Maureen Wentling, Yessenia I. Mancha Corchado, Abigail Kucera, Stephanie Karas, Tania A. Seabrook, Clara Mutschler, Lindsay A. Osso, Kristen H. Schuster, Gustavo Della-Flora Nunes, Anthony R. Chavez, Ethan G. Hughes

**Affiliations:** Dept. of Cell and Developmental Biology, University of Colorado School of Medicine, Aurora, CO, USA; Myrobalan Therapeutics, Inc., Medford, MA, USA

## Abstract

Myelinating oligodendrocytes are produced throughout life by the constitutive differentiation of oligodendrocyte precursor cells (OPCs). However, the rate of oligodendrocyte generation changes with age and after a demyelinating injury. Here, we report that variation in premyelinating oligodendrocyte (preOL) survival modulates the rate of oligodendrocyte production. PreOL survival increased to drive the regeneration of oligodendrocytes after demyelination and decreased in middle-aged mice to contribute to age-related decline in oligodendrocyte production. Furthermore, we demonstrate that treatment with a GPR17 antagonist, Myro-02, increases oligodendrocyte replacement by promoting preOL survival after demyelination. Together, our findings demonstrate that increased survival of preOLs governs the regeneration of oligodendrocytes following demyelinating injury and suggest that modulating preOL survival may be an alternative therapeutic avenue to promote oligodendrocyte regeneration.

---

Myelin sheaths generated by oligodendrocytes accelerate action potential propagation and provide essential metabolic support to axons in the central nervous system (CNS). Throughout life, new oligodendrocytes arise from oligodendrocyte precursor cells (OPCs) via a process called oligodendrogenesis^1–3^. OPCs exit the cell cycle and differentiate into premyelinating oligodendrocytes (preOLs), a transient cellular stage immediately prior to myelin formation^4,5^. PreOLs halt cellular migration and filopodial activity, and extend long, slender processes that do not yet enwrap axons^6,7^. PreOLs are poised to make critical fate decisions between cell death and survival^8^, and are highly vulnerable to apoptosis^7,9,10^. Indeed, genetically blocking apoptosis in the oligodendrocyte lineage during development results in ectopic production of oligodendrocytes and myelin^11,12^. These observations raise the possibility that the preOL stage serves as a critical decision point that determines how many new oligodendrocytes ultimately integrate into neural circuits.

Demyelinating injuries typically provoke a regenerative response that produces a surge of new oligodendrocytes and remyelination^13–18^ with parenchymal OPCs giving rise to the majority of these new oligodendrocytes^19–21^. In human multiple sclerosis (MS) lesions, OPCs are commonly present^22,23^, and can differentiate into preOLs^17,24^. Yet, remyelination remains variable and is often incomplete ^25,26^, suggesting that there is additional failure of either OPC differentiation or preOLs survival. Recent work shows that the rate of OPC differentiation is not increased after demyelinating injury^27^, suggesting additional downstream checkpoints may govern remyelination.

Aging is associated with reduced remyelination efficiency^28,29^, likely arising from convergent impairments in OPC proliferation^30,31^, differentiation responsiveness^27,28,32^, and potentially preOL survival^7,9,10^. Yet even in the aging brain, measurements of preOL survival have not been performed making its contribution to the failure of oligodendrocyte regeneration unclear. Understanding how these cellular decisions change across the lifespan will be essential for interpreting remyelination failure in older individuals where diseases, such as multiple sclerosis, are most severe.

Therapeutic strategies for remyelination have largely focused on enhancing OPC differentiation, from early work on thyroid hormone, glucocorticoids, and retinoids^33–35^ to more recent high-throughput identification of compounds like clemastine^15,36,37^. However, these “remyelination therapies” have had limited success in clinical trials^38^. Since a substantial fraction of differentiation attempts are lost at the preOL stage in the healthy adult cortex^10^, increasing OPC differentiation may be insufficient to promote regeneration unless coupled with improved preOL survival and integration. Therefore, promoting preOL survival represents an alternative and largely unexplored therapeutic axis. Recently, GPR17, a G-protein coupled receptor enriched in preOLs^4,5^, has been proposed to regulate oligodendrocyte maturation^39^ and genetic studies, as well as pharmacological inhibition of GPR17, suggest that blocking this pathway can enhance remyelination^40,41^. These findings raise the possibility that GPR17 antagonism could enhance repair by improving the survival of differentiating preOLs.

Here, we performed quantitative lineage tracing via longitudinal *in vivo* two-photon imaging in the mouse cortex to define the role of preOL survival in oligodendrocyte generation during homeostasis, demyelination, and repair in the young adult and middle-aged brain. This approach allows us to dissect, with temporal precision, how often OPCs proliferate, differentiate, how frequently preOLs survive, and how these events contribute to oligodendrocyte generation throughout adulthood. We find that across conditions the rate at which OPCs initiate differentiation remains constant, but preOL survival is dynamically regulated and emerges as the key determinant of regenerative success. In middle-aged mice, although OPCs preserve the ability to replace lost oligodendrocytes, we find that failure to recruit dormant OPCs, which did not proliferate or differentiate over 12 weeks, and diminished preOL survival of non-dormant OPCs together limit remyelination. Finally, pharmacological antagonism of GPR17 with Myro-02 in young adult mice selectively increases preOL survival leading to the enhanced replacement of lost oligodendrocytes, without measurably changing OPC proliferation or differentiation. Together, these findings establish preOL survival as a central, tunable determinant of oligodendrocyte regeneration efficiency and suggest that modulating premyelinating oligodendrocyte survival may be an alternative therapeutic avenue to promote remyelination.
