## Supplemental Table 2 for "Premyelinating Oligodendrocyte Survival Governs CNS Remyelination"

### Sheet: Sheet1
Primary Antibodies
Antibody	Host Species	Dilution	Source	Catalogue #
Anti-GFP	Chicken	1:1000	AVES	gfp-1020
Bcas1 (NaBC1)	mouse	1:1000	Santa Cruz	sc-136342
PDGF Receptor α	Rabbit	1:250	Cell Signaling	3174S
GPR17	Rabbit	1:10000	Gift
Cleaved Caspase-3 (Asp175)	Rabbit	1:500	Cell Signaling	9661
Secondary Antibodies
Antibody	Host Species	Dilution	Source	Catalogue #
Alexa Fluor® 488 AffiniPure® Donkey Anti-Chicken IgY (IgG) (H+L)	Donkey	1:500	Jackson	703-545-155
Alexa Fluor® 647 AffiniPure® Donkey Anti-Mouse IgG (H+L)	Donkey	1:500	Jackson	715-605-151
Cy™3 AffiniPure® Donkey Anti-Rabbit IgG (H+L)	Donkey	1:500	Jackson	711-165-152
DyLight™ 405 AffiniPure® Donkey Anti-Rabbit IgG (H+L)	Donkey	1:500	Jackson	711-475-152
Peroxidase AffiniPure® Goat Anti-Rabbit IgG (H+L)	Goat	1:500	Jackson	111-035-003
